# Multi-omic temporal landscape of plasma and synovial fluid-derived extracellular vesicles using an experimental model of equine osteoarthritis

**DOI:** 10.1101/2023.08.01.551464

**Authors:** James R Anderson, Emily Johnson, Rosalind Jenkins, Stine Jacobsen, Daniel Green, Marie Walters, Louise Bundgaard, Bas A C Hausmans, Guus van den Akker, Tim J M Welting, Alzbeta Chabronova, Yalda A Kharaz, Emily J Clarke, Victoria James, Mandy J Peffers

## Abstract

Extracellular vesicles contribute to osteoarthritis pathogenesis through their release into joint tissues and synovial fluid. Limited studies have profiled extracellular vesicles in osteoarthritic biofluids, such as plasma and synovial fluid. Due to the potential involvement in osteoarthritis pathogenesis, synovial fluid-derived extracellular vesicles have the potential to be ‘direct’ biomarkers in the causal pathway of disease but also enable understanding of their role in disease progression.

Utilizing a temporal model of early osteoarthritis, we defined the changes in matched synovial fluid and plasma-derived extracellular vesicle small non-coding RNA and protein cargo using small RNA sequencing and mass spectrometry proteomics. We explored the data with a multi-omic approach including time series clustering, factor analysis and gene enrichment interrogation. Chondrocyte signalling induced by temporal synovial fluid-derived extracellular vesicles derived from the model were analysed using luciferase-based transcription factor activity assays.

Extracellular vesicle protein cargo appears to be more important during osteoarthritis progression than small non-coding RNA cargo. Cluster analysis revealed plasma-extracellular vesicles represented a time-dependant response to osteoarthritis induction, were principally derived from protein cargo and were associated with supramolecular complexes. Clusters for synovial fluid-derived extracellular vesicles were associated with an initial osteoarthritis response and represented immune/inflammatory pathways. Factor analysis revealed that plasma-derived extracellular vesicles correlated with day post induction and were primarily composed of proteins which may modulate lipid metabolism in osteoarthritis. Synovial fluid-derived extracellular vesicles significant factors represented intermediate filament and supramolecular complexes reflecting tissue repair responses to osteoarthritis induction. There was a significant interaction between time and osteoarthritis for cAMP response element, Nuclear factor-kappa B response element, serum response element and serum response factor response element reporters with a trend for osteoarthritis synovial fluid-derived EVs at later time points to have a more pronounced effect.

Local and systemic osteoarthritis-associated changes in extracellular vesicle cargo profiles in this *in vivo* model provided a unique opportunity to understand their role in disease propagation and progression and may represent novel biomarkers to stage osteoarthritis.
