## Supplementary File 2 for "Multi-omic temporal landscape of plasma and synovial fluid-derived extracellular vesicles using an experimental model of equine osteoarthritis"

### Sheet: plasma EV joint surface markers
Cell type	Gene name	Protein	Accession
Chondrocytes	ITGA2	Integrin subunit alpha 2	F6RHG7
Synovial cells A; macrophage-like cells	ITGAM	Integrin subunit alpha M	F7ASK6
	ITGAX	Integrin subunit alpha X	F6WRS9
	PTPRC	Protein-tyrosine-phosphatase	A0A3Q2LDG0
	CD14	Monocyte differentiation antigen CD14	F6VK89
Synovial cells B; fibroblast-like cells	THY1	Thy-1 antigen	F6ZC75
	VCAM1	Vascular cell adhesion molecule 1	A0A3Q2GVV2
	CDH11	Cadherin 11	A0A3Q2IHJ0
Mesenchymal stem cells	ITGB1	Integrin beta	A0A3Q2IDL5
	CD34	CD34 molecule	F6S1S0

### Sheet: SF EV joint surface markers
Cell type	Gene	Protein	Accession
Chondrocyte markers	CD44	CD44 antigen	Q05078
	CD44	CD44 antigen	A0A3Q2HEJ5
	ICAM1	Intercellular adhesion molecule 1	A0A3Q2HXX1
	ITGA1	Integrin subunit alpha 1	F6SHD8
	CD151	Tetraspanin	F6RLK0
	ITGA2	Integrin subunit alpha 2	F6RHG7
	ALCAM	Activated leukocyte cell adhesion molecule	F7B5L3
Synovial cells A markers, macrophage-like cells	ITGAM	Integrin subunit alpha M	F7ASK6
	ITGAX	Integrin subunit alpha X	F6WRS9
	PTPRC	Protein-tyrosine-phosphatase	A0A3Q2LDG0
	CD163	CD163 molecule	F7AC72
	CD14	Monocyte differentiation antigen CD14	F6VK89
	FCGRT	Fc fragment of IgG receptor and transporter	F6XZ61
	CD68	CD68 molecule	K9K3R9
Synovial cells B markers; fibroblast-like cells	VCAM1	Vascular cell adhesion molecule 1	A0A3Q2GVV2
	THY1	Thy-1 antigen	F6ZC75
	CD55	CD55 molecule (Cromer blood group)	A0A3Q2I151
	CD276	CD276 molecule	F6SBZ3
	CDH11	Cadherin 11	A0A3Q2IHJ0
Bone	CSF1R	Receptor protein-tyrosine kinase	F6YXS1
	SPARC	Osteonectin	A0A3Q2LDH0
	SFRP1	Secreted frizzled-related protein 1	F6S6G9
Mesenchymal stem cells	NT5E	Ecto-5'-nucleotidase	F6XEP5
	ITGB1	Integrin beta	A0A3Q2IDL5
	MCAM	Melanoma cell adhesion molecule	F6QTC2
