## Supplementary File 5 for "Multi-omic temporal landscape of plasma and synovial fluid-derived extracellular vesicles using an experimental model of equine osteoarthritis"

### Sheet: plasma-EV
day (versus d0)	name	pval	adj_pval	avg_abundance	n_obs	protein_name
10	A0A3Q2HID2	0.00430092	0.873088	6.65106	26	Coagulation factor XIII A chain
	F6ZRH8	0.0201821	0.999965	5.22778	25	Uncharacterized protein
	F6ZI35	0.0203267	0.999965	9.43309	26	Histidine rich glycoprotein
	F6QFD9	0.0203958	0.999965	4.32445	25	Carboxypeptidase N subunit 2
35	A0A3Q2HID2	0.000243289	0.0493877	6.65106	26	Coagulation factor XIII A chain
42	A0A5F5Q281	0.00678227	0.6884	4.19107	23	Collagen type I alpha 1 chain
	F6RTI8	0.00626158	0.6884	5.18316	26	Collagen type I alpha 2 chain
	A0A3Q2LEZ9	0.0169823	0.725364	5.47613	26	Mannan binding lectin serine peptidase 1
	A0A3Q2LQH7	0.0137293	0.725364	4.12311	21	G protein subunit beta 1
	P0DN28	0.0178661	0.725364	6.9492	26	Apolipoprotein C-III
49	A0A3Q2HID2	0.0039487	0.568538	6.65106	26	Coagulation factor XIII A chain
	A0A3Q2HTG2	0.00560136	0.568538	12.3246	26	Fibrinogen alpha chain
	A0A5F5PPB8	0.014723	0.714549	11.7481	26	Fibrinogen gamma chain
	A0A3Q2L7X0	0.0203266	0.714549	6.05544	25	Proteasome subunit alpha type
	P14452	0.0233774	0.714549	7.29729	26	Fibrinogen alpha chain (Fragment)
	F7B435	0.024003	0.714549	4.1635	25	G protein subunit alpha i3
	F7DTV1	0.0255997	0.714549	7.3531	26	Paraoxonase
	F7C7J6	0.0281596	0.714549	7.91519	26	Coagulation factor XIII B chain
	A0A3Q2LEZ9	0.0339875	0.753651	5.47613	26	Mannan binding lectin serine peptidase 1
	P0DN28	0.0391115	0.753651	6.9492	26	Apolipoprotein C-III
	F7BQD6	0.041531	0.753651	4.47457	25	Complement C1s
	F6PN89	0.0455759	0.753651	10.3369	26	Talin 1
56	A0A3Q2HID2	0.000384996	0.0781542	6.65106	26	Coagulation factor XIII A chain
	A0A3Q2LQH7	0.00607171	0.410853	4.12311	21	G protein subunit beta 1
	F6R810	0.00492042	0.410853	2.70026	21	Tubulin alpha chain
	F6RVW8	0.017766	0.601082	3.07988	20	KIAA1755
	F6SP74	0.0149333	0.601082	10.9802	26	Complement factor properdin
	P14452	0.0161904	0.601082	7.29729	26	Fibrinogen alpha chain (Fragment)
	A0A3Q2GXB1	0.130147	0.605171	8.4677	26	Gc-globulin
	A0A3Q2HCW6	0.0216011	0.605171	6.05892	26	Ficolin-1
63	F6QYS3	0.00155195	0.315045	3.45863	20	Extracellular matrix protein 1
	P0DN28	0.00346994	0.352199	6.9492	26	Apolipoprotein C-III
	F7BQD6	0.00935902	0.633294	4.47457	25	Complement C1s
continuous	F6SP74	0.00102899	0.116789	10.955	26	Complement factor properdin
	P0DN28	0.00115063	0.116789	6.94943	26	Apolipoprotein C-III
	F7BQD6	0.00491061	0.223622	4.49452	25	Complement C1s
	A0A3Q2HCW6	0.00507325	0.223622	6.06158	26	Ficolin-1
	P60708	0.00654225	0.223622	7.17227	26	Actin, cytoplasmic 1
	F6PN89	0.00667622	0.223622	10.3315	26	Talin 1
	A0A5F5PPB8	0.00794803	0.223622	11.7349	26	Fibrinogen gamma chain
	F6R810	0.00881269	0.223622	2.83992	21	Tubulin alpha chain
	P14452	0.00997783	0.225055	7.2953	26	Fibrinogen alpha chain (Fragment)
	F6TMF6	0.0144817	0.271626	4.45265	24	Prenylcysteine oxidase 1
	F6WFI8	0.0154387	0.271626	8.75904	26	Histone H2B
	A0A3Q2LQH7	0.0170594	0.271626	4.1696	21	G protein subunit beta 1
	F6TCI4	0.0186635	0.271626	5.23337	19	Proteasome subunit alpha type
	F7B435	0.0216138	0.271626	4.22232	25	G protein subunit alpha i3
	Q8MKD1	0.0216362	0.271626	4.52811	25	Polyubiquitin-B
	F6Q1M4	0.0230645	0.271626	7.68442	26	Keratin 15
	F7BTW7	0.0243028	0.271626	7.78461	26	Complement C3 alpha chain
	A0A5F5PZX4	0.0290758	0.271626	5.78199	25	Attractin
	A0A5F5PQA2	0.0300085	0.271626	5.92968	26	Apolipoprotein C-IV
	A0A3Q2HTG2	0.0306783	0.271626	12.2926	26	Fibrinogen alpha chain
	A0A3Q2LEZ9	0.0311713	0.271626	5.49511	26	Mannan binding lectin serine peptidase 1
	F6QYS3	0.0316649	0.271626	3.76184	20	Extracellular matrix protein 1
	Q2Z1P9	0.0361398	0.271626	5.86495	25	Anion exchange protein
	F6YWC0	0.0381559	0.271626	10.1275	26	Apolipoprotein R
	F6X485	0.0387085	0.271626	5.51948	25	Myosin heavy chain 9
	F7BH02	0.0399167	0.271626	10.0205	26	Filamin A
	F6ULM3	0.0399497	0.271626	10.6625	26	Fructose-bisphosphate aldolase
	A0A3Q2LFC7	0.0417868	0.271626	7.44863	23	Perilipin 4
	A0A3Q2HMJ3	0.0425047	0.271626	12.2191	26	Ig-like domain-containing protein
	F6PJC0	0.0433604	0.271626	5.25261	26	Collagen type VI alpha 5 chain
	F7C1Y3	0.0452896	0.271626	6.5945	26	Stabilin 1
	F6Z688	0.0460524	0.271626	6.7298	25	Proteasome subunit alpha type
	F6VFV9	0.0462323	0.271626	6.78972	26	Histone H4
	P38029	0.0466325	0.271626	9.87151	26	Alpha-1-antiproteinase 2
	A0A3Q2LDF3	0.046832	0.271626	7.80919	26	Tenascin C
	F6V881	0.0481988	0.271788	6.35418	25	Vitronectin

### Sheet: SF-EV
day (versus d0)	name	pval	adj_pval	diff	avg_abundance	n_obs	protein_name
10	F6PH38	0.000333755	0.108386	3.25471	9.24066	52	Fibrinogen beta chain
	A0A3Q2HVB6	0.000828507	0.108386	2.63843	8.10331	51	Complement component 4 binding protein alpha
	A0A5F5PT94	0.000982352	0.108386	2.67501	7.28451	46	Uncharacterized protein
	A0A5F5PPB8	0.00196635	0.154697	2.70741	9.77969	52	Fibrinogen gamma chain
	A0A3Q2HLR9	0.00233681	0.154697	3.43383	5.78031	43	ANKH inorganic pyrophosphate transport regulator
	F6YF28	0.00293556	0.161945	3.91738	8.71669	45	UDP glycosyltransferase 8
	A0A3Q2LBP6	0.00406071	0.181781	-3.05874	5.99278	40	Adipsin
	F6SHD8	0.00470909	0.181781	-3.16143	5.08847	40	Integrin subunit alpha 1
	Q28377	0.0049427	0.181781	2.00071	8.80367	52	Fibronectin
	A0A3Q2HTG2	0.00686419	0.206051	2.19436	8.82371	52	Fibrinogen alpha chain
	F6URZ2	0.00708768	0.206051	3.08883	5.9014	39	Fermitin family member 3
	A0A3Q2H908	0.00817884	0.206051	3.84081	10.0943	52	Uncharacterized protein
	H9GZT5	0.00856425	0.206051	3.38859	11.2593	52	Uncharacterized protein
	F7CD93	0.00923446	0.206051	3.13273	8.96795	49	Coiled-coil domain containing 110
	A0A3Q2IB34	0.00968943	0.206051	-2.95163	7.47762	40	Phosphatidylinositol binding clathrin assembly protein
	Q2QLB0	0.00996019	0.206051	-2.18799	5.13987	42	Caveolin-1
	F6SZJ2	0.0119787	0.233232	2.61058	6.22708	40	EH domain containing 4
	F6VE52	0.0147874	0.271923	-2.39962	8.51115	51	Keratin 3
	A0A5F5PU06	0.0164604	0.277782	3.40839	8.85413	52	Alpha-2-macroglobulin
	A0A3Q2HE28	0.0167844	0.277782	2.48829	6.88439	42	Dynein heavy chain domain 1
	A0A3Q2I4Y4	0.0193281	0.304648	-2.8472	6.48467	37	Cytoglobin
	A0A3Q2KXP3	0.0205192	0.308304	-2.97168	7.15802	41	Calcium-activated neutral proteinase small subunit
	A0A3Q2ICY6	0.0214229	0.308304	1.96535	4.63414	38	Cytochrome b-245 beta chain
	F7DA17	0.026367	0.316837	-2.06356	10.1371	50	Transglutaminase 2
	F6R528	0.027191	0.316837	1.99507	6.00586	47	Collagen type III alpha 1 chain
	A0A5F5PUE2	0.0277271	0.316837	-1.97946	9.34994	50	Bradykinin
	A0A5F5PYS7	0.0279348	0.316837	-2.79774	12.6862	51	Cytokeratin-1
	F7BXA6	0.0281452	0.316837	-2.13471	6.0441	41	Aminopeptidase
	F7BTK9	0.0282107	0.316837	-1.97587	5.55451	50	Niban apoptosis regulator 1
	A0A3Q2HMJ3	0.0287163	0.316837	2.80545	8.61004	52	Ig-like domain-containing protein
	F6RHB3	0.0403083	0.423958	-1.73379	9.27717	51	Dynein cytoplasmic 1 heavy chain 1
	A0A5F5PEE6	0.0409869	0.423958	-1.73679	7.54179	49	Apolipoprotein E
	F6SP74	0.0450722	0.452088	1.63023	6.33397	47	Complement factor properdin
	F6Y2H3	0.0495582	0.470446	-2.31845	5.88418	39	Peptidase D
35	A0A3Q2ICY6	0.0116413	0.999791	2.10002	4.63414	38	Cytochrome b-245 beta chain
	A0A3Q2HJM2	0.0128506	0.999791	-2.25488	5.81718	40	Synaptophysin like 1
	A0A5F5PLV2	0.0373233	0.999791	-1.90743	6.41804	45	Carboxypeptidase B2
	A0A5F5Q3Z0	0.0433366	0.999791	-1.99863	5.85539	40	FACT complex subunit SSRP1
	F6PUW3	0.0440614	0.999791	1.86208	7.31218	44	Maltase-glucoamylase
	F6YF28	0.0469895	0.999791	2.15665	8.71669	45	UDP glycosyltransferase 8
42	Q2QLB0	0.0082757	0.971125	-2.46423	5.13987	42	Caveolin-1
	F6YF28	0.0101522	0.971125	2.93494	8.71669	45	UDP glycosyltransferase 8
	A0A3Q2IB34	0.0154372	0.971125	-2.60087	7.47762	40	Phosphatidylinositol binding clathrin assembly protein
	F6SHD8	0.0154556	0.971125	-2.3503	5.08847	40	Integrin subunit alpha 1
	F6X1I8	0.0203135	0.971125	2.0386	8.08818	49	Hemopexin
	F7BPT4	0.0204235	0.971125	-1.70425	12.6234	48	Ezrin
	F7BXA6	0.02219	0.971125	-2.11542	6.0441	41	Aminopeptidase
	A0A5F5PNN6	0.0378896	0.971125	-1.97035	4.85613	39	Sorting nexin-1
	F7CD93	0.0404903	0.971125	2.15294	8.96795	49	Coiled-coil domain containing 110
	F6QXW2	0.0440997	0.971125	-2.42306	7.03289	39	Phosphatidylethanolamine binding protein 1
	F7DAF6	0.0448494	0.971125	1.47751	7.67287	51	Inter-alpha-trypsin inhibitor heavy chain 2
	A0A5F5PU06	0.0482922	0.971125	2.41893	8.85413	52	Alpha-2-macroglobulin
49	A0A5F5PT94	0.0116941	0.999177	1.7743	7.28451	46	Uncharacterized protein
	A0A3Q2HC10	0.0324652	0.999177	-1.8001	6.83691	46	CD5 molecule like
	F6SHD8	0.034636	0.999177	-2.26551	5.08847	40	Integrin subunit alpha 1
56	F6SHD8	0.010733	0.998973	-2.50263	5.08847	40	Integrin subunit alpha 1
	F6YF28	0.0166524	0.998973	2.69163	8.71669	45	UDP glycosyltransferase 8
	F6XSF7	0.0254543	0.998973	-1.65814	8.24242	50	C4a anaphylatoxin
	A0A3Q2IB34	0.0300789	0.998973	-2.22618	7.47762	40	Phosphatidylinositol binding clathrin assembly protein
	A0A3Q2HLR9	0.0316605	0.998973	2.13262	5.78031	43	ANKH inorganic pyrophosphate transport regulator
	A0A3Q2GZB6	0.0362802	0.998973	-2.57233	6.43421	41	Cathepsin X
63	F6PUW3	0.00181981	0.602358	3.34166	7.31218	44	Maltase-glucoamylase
	F6WA57	0.00888292	0.996524	2.21853	5.77892	44	Lymphocyte cytosolic protein 1
	F7C2Y5	0.00967875	0.996524	-3.83089	7.08161	39	AE binding protein 1
	F6PQ46	0.0278524	0.996524	1.61293	5.93389	45	Ceruloplasmin
	F6UF75	0.0428994	0.996524	1.90362	6.87381	40	Protein S100
	A0A3Q2ICY6	0.0473417	0.996524	1.82303	4.63414	38	Cytochrome b-245 beta chain
continuous	F6PUW3	0.0327938	0.992956	0.0282749	7.10401	22	Maltase-glucoamylase
	A0A3Q2KSS6	0.0466242	0.992956	-0.0269232	8.77114	21	Moesin
